# Benchmarking algorithms for gene regulatory network inference from single-cell transcriptomic data

**DOI:** 10.1101/642926

**Authors:** Aditya Pratapa, Amogh P. Jalihal, Jeffrey N. Law, Aditya Bharadwaj, T. M. Murali

## Abstract

We present a comprehensive evaluation of state-of-the-art algorithms for inferring gene regulatory networks (GRNs) from single-cell gene expression data. We develop a systematic framework called BEELINE for this purpose. We use synthetic networks with predictable cellular trajectories as well as curated Boolean models to serve as the ground truth for evaluating the accuracy of GRN inference algorithms. We develop a strategy to simulate single-cell gene expression data from these two types of networks that avoids the pitfalls of previously-used methods. We selected 12 representative GRN inference algorithms. We found that the accuracy of these methods (measured in terms of AUROC and AUPRC) was moderate, by and large, although the methods were better in recovering interactions in the synthetic networks than the Boolean models. Techniques that did not require pseudotime-ordered cells were more accurate, in general. The observation that the endpoints of many false positive edges were connected by paths of length two in the Boolean models suggested that indirect effects may be predominant in the outputs of the algorithms we tested. The predicted networks were considerably inconsistent with each other, indicating that combining GRN inference algorithms using ensembles is likely to be challenging. Based on the results, we present some recommendations to users of GRN inference algorithms, including suggestions on how to create simulated gene expression datasets for testing them. BEELINE, which is available at http://github.com/murali-group/BEELINE under an open-source license, will aid in the future development of GRN inference algorithms for single-cell transcriptomic data.
