## Supplemental Table 1 for "Benchmarking algorithms for gene regulatory network inference from single-cell transcriptomic data"

Name	Source Code	Commit/Version number(pip,cran etc)	Dockerized	Language(s)	Title	Link to paper
GRNVBEM	https://github.com/mscastillo/GRNVBEM/	41902bb114507e3a1e50fec60ec88cdc696b1840	Yes	MATLAB	A Bayesian framework for the inference of gene regulatory networks from time and pseudo-time series data	https://academic.oup.com/bioinformatics/article/34/6/964/4222631
SCODE	https://github.com/hmatsu1226/SCODE	a0512f8ec29aac188c9c27a8e89ddd2464e6d84d	Yes	R	SCODE: an efficient regulatory network inference algorithm from single-cell RNA-Seq during differentiation	https://academic.oup.com/bioinformatics/article/33/15/2314/3100331
SINCERITIES	https://github.com/CABSEL/SINCERITIES	a9080263ac96bc637be2b762afc1d30c711514cd	Yes	R, MATLAB	SINCERITIES: Inferring gene regulatory networks from time-stamped single cell transcriptional expression profiles.	https://academic.oup.com/bioinformatics/article/34/2/258/4158033
PIDC	https://github.com/Tchanders/NetworkInference.jl	0.1	Yes	Julia	Gene regulatory network inference from single-cell data using multivariate information measures	https://www.sciencedirect.com/science/article/pii/S2405471217303861
LEAP	https://cran.r-project.org/web/packages/LEAP/index.html	0.2	Yes	R	LEAP: constructing gene co-expression networks for single-cell RNA-sequencing data using pseudotime ordering.	https://www.ncbi.nlm.nih.gov/pubmed/27993778
SCINGE	https://github.com/gitter-lab/SCINGE		Yes	MATLAB	Network Inference with Granger Causality Ensembles on Single-Cell Transcriptomic Data	https://www.biorxiv.org/content/10.1101/534834v1
SCRIBE	https://github.com/cole-trapnell-lab/Scribe	4ba98500764adbce4a59be508d94b279bbfcfb31	Yes	R	Scribe: Towards inferring causal regulations with single cell dynamics-coupled measurements	https://www.biorxiv.org/content/early/2018/09/25/426981
GRISLI	https://github.com/PCAubin/GRISLI	6136d253d22c294d847b2aca155c2ed24bf90141	Yes	MATLAB	Gene regulation inference from single-cell RNA-seq data with linear differential equations and velocity inference	https://www.biorxiv.org/content/biorxiv/early/2018/11/07/464479.full.pdf
GENIE3	https://github.com/tmoerman/arboreto	0.1.5	Yes	Python	GRNBoost2 and Arboreto: efficient and scalable inference of gene regulatory networks	https://academic.oup.com/bioinformatics/advance-article/doi/10.1093/bioinformatics/bty916/5184284
GRNBoost2	https://github.com/tmoerman/arboreto	0.1.5	Yes	Python	GRNBoost2 and Arboreto: efficient and scalable inference of gene regulatory networks	https://academic.oup.com/bioinformatics/advance-article/doi/10.1093/bioinformatics/bty916/5184284
PpCorr	https://cran.r-project.org/web/packages/ppcor/index.html	1.1	Yes	R
SCNS	https://github.com/swoodhouse/SCNS-Toolkit	27cb7a349f239d450a9571b270abc38b053ad6b2	Yes	F#	Decoding the regulatory network of early blood development from single-cell gene expression measurements	http://dx.doi.org/10.1038/nbt.3154
